# Classification of dinosaur footprints using machine learning

**DOI:** 10.1101/2024.07.15.603597

**Authors:** Michael Jones, Jens N. Lallensack, Ian Jarman, Peter Falkingham, Ivo Siekmann

**Author notes:** Corresponding author: School of Computer Science and Mathematics (CSM), Faculty of Engineering and Technology (FET), Liverpool John Moores University (LJMU), Liverpool, James Parsons Building, Byrom Way, L3 3AF, United Kingdom,. RH: Jones et al.—ML classification of footprints. SUPPLEMENTARY FILE(S)––Supplementary file(s) are available for this article for free at www.tandfonline.com/UJVP.

## Abstract

Fossilised dinosaur footprints enable us to study the behaviour of individual dinosaurs as well as interactions between dinosaurs of the same or different species. There are two principal groups of three-toed dinosaurs, ornithopods and theropods. Determining if a footprint is from an ornithopod or a theropod is a challenging problem. Based on a data set of over 300 dinosaur footprints we train several machine learning models for classifying footprints as either ornithopods or theropods. The data are provided in the form of 20 landmarks for representing each footprint which are derived from images. Variable selection using logistic forward regression demonstrates that the selected landmarks are at locations that are intuitively expected to be especially informative locations, such as the top or the bottom of a footprint. Most models show good accuracy but the recall of ornithopods, of which fewer samples were contained in the data set, was generally lower than the recall of theropods. The Multi-Layer Perceptron (MLP) stands out as the model which did best at dealing with the class imbalance. Finally, we investigate which footprints were misclassified by the majority of models. We find that some misclassified samples exhibit features that are characteristic of the other class or have a compromised shape, for example, a middle toe that points to the left or the right rather than straight ahead.
