## Supplementary material for "Classification of dinosaur footprints using machine learning": Metadata for footprints

ID	Ichnogenus	Period	Epoch	Group	SizeBin	ProjBin
adams 2010 1	NA	Cretaceous	Cretaceous Early	Theropoda	The3	Bin2
avanzini 2011 1	Anchisauripus	Jurassic	Jurassic Late	Theropoda	The1	Bin5
avanzini 2011 3	NA	Jurassic	Jurassic Late	Theropoda	The2	Bin4
barco 2005 1	Iberosauripus	Cretaceous	Cretaceous Early	Theropoda	The3	Bin2
belvedere 2010 1	Megalosauripus	Jurassic	Jurassic Late	Theropoda	The2	Bin3
belvedere 2010 2	NA	Jurassic	Jurassic Late	Theropoda	The2	Bin3
belvedere 2010 3	NA	Jurassic	Jurassic Late	Ornithischia	Orn2	Bin5
calvo 1991 1	Abelichnus	Cretaceous	NA	Theropoda	The3	Bin3
calvo 1991 3	Limayichnus	Cretaceous	NA	Ornithischia	Orn3	Bin2
castanera 2013 1	NA	Cretaceous	Cretaceous Early	Ornithischia	Orn2	Bin2
castanera 2013 2	NA	Cretaceous	Cretaceous Early	Ornithischia	Orn2	Bin3
castanera 2013b 1	NA	NA	NA	Ornithischia	Orn2	Bin3
castanera 2013b 2	NA	NA	NA	Ornithischia	Orn1	Bin2
contessi 2013 1	NA	Cretaceous	Cretaceous Late	Theropoda	The1	Bin5
currie 1991 1	Caririchnium	Cretaceous	NA	Ornithischia	Orn3	Bin2
currie 1991 2	Hadrosauropodus	Cretaceous	Cretaceous Late	Ornithischia	Orn3	Bin2
dalla-vecchia 2000 1	NA	Cretaceous	Cretaceous Early	Theropoda	The2	Bin4
dalla-vecchia 2000 2	NA	Cretaceous	Cretaceous Early	Theropoda	The2	Bin4
dalla-vecchia 2000 3	NA	Cretaceous	Cretaceous Early	Theropoda	The1	Bin4
dalman 2013 1	Anomoepus	Jurassic	Jurassic Early	Ornithischia	Orn1	Bin3
dalman 2013 2	Anomoepus	Jurassic	Jurassic Early	Ornithischia	Orn1	Bin4
ellenberger 1972 1	Boisutrisauropus	Triassiv	Triassic Late	Theropoda	The3	Bin4
ellenberger 1972 2	Deuterotrisauropus	Jurassic	Jurassic Early	Theropoda	The3	Bin2
ellenberger 1972 3	Deuterotrisauropus	Triassic	Triassic Late	Theropoda	The3	Bin4
ellenberger 1972 4	Mafatrisauropus	Jurassic	Jurassic Early	Theropoda	The3	Bin4
ellenberger 1974 1	Neotrisauropus	Jurassic	Jurassic Early	Theropoda	The2	Bin4
ellenberger 1974 2	Moyenisauropus	Jurassic	Jurassic Early	Ornithischia	Orn2	Bin2
ellenberger 1974 3	Moyenisauropus	Jurassic	Jurassic Early	Ornithischia	Orn2	Bin3
ellenberger 1974 4	Moyenisauropus	Jurassic	Jurassic Early	Ornithischia	Orn1	Bin3
ellenberger 1974 5	Moyenisauropus	Jurassic	Jurassic Early	Ornithischia	Orn1	Bin3
ellenberger 1974 6	Neotrisauropus	Jurassic	Jurassic Early	Theropoda	The2	Bin4
ellenberger 1974 7	Moyenisauropus	Jurassic	Jurassic Early	Ornithischia	Orn1	Bin3
ellenberger 1974 8	Masitisisauropus	Jurassic	Jurassic Early	Theropoda	The1	Bin4
fanti 2013 1	NA	Cretaceous	Cretaceous Late	Theropoda	The3	Bin3
foster 2000 1	NA	Jurassic	Jurassic Middle	Theropoda	The3	Bin3
foster 2006 1	NA	Jurassic	Jurassic Late	Theropoda	The1	Bin6
foster 2006 2	NA	Jurassic	Jurassic Late	Theropoda	The3	Bin4
foster 2006 3	NA	Jurassic	Jurassic Late	Ornithischia	Orn1	Bin4
foster 2015 1	Hispanosauropus	Jurassic	Jurassic Late	Theropoda	The3	Bin4
fuentes-vidarte 1998 1	Kalohipus	Cretaceous	Cretaceous Early	Theropoda	The1	Bin4
fuentes-vidarte 1998 2	Kalohipus	Cretaceous	Cretaceous Early	Theropoda	The1	Bin4
fujita 2007 1	NA	Jurassic	Jurassic Late	Theropoda	The1	Bin5
fujita 2007 2	NA	Jurassic	Jurassic Late	Theropoda	The1	Bin4
fujita 2007 3	NA	Jurassic	Jurassic Late	Theropoda	The1	Bin3
gand 2005 1	Coelurosaurichnus	Triassic	Triassic Late	NA	NA	Bin4
gand 2005 2	Grallator	Triassic	Triassic Late	Theropoda	The2	Bin5
gand 2005 3	Eubrontes	Triassic	Triassic Late	Theropoda	The2	Bin4
gaston 2003 1	Grallator	Triassic	Triassic Late	Theropoda	The1	Bin5
gaston 2003 2	Grallator	Triassic	Triassic Late	Theropoda	The1	Bin6
gatesy 1999 1	Grallator	Triassic	Triassic Late	Theropoda	The1	Bin5
gierlinski 1991 1	Eubrontes	Jurassic	Jurassic Early	Theropoda	The2	Bin4
gierlinski 1991 2	Eubrontes	Jurassic	Jurassic Early	Theropoda	The2	Bin3
gierlinski 1991 3	Anomoepus	Jurassic	Jurassic Early	Ornithischia	Orn1	Bin4
gierlinski 1991 4	Moyenisauropus	Jurassic	Jurassic Early	Ornithischia	Orn2	Bin2
gierlinski 1994 1	Eubrontes	Triassic	Triassic Late	Theropoda	The2	Bin2
gierlinski 1994 2	Eubrontes	Jurassic	Jurassic Ealry	Theropoda	The2	Bin4
gierlinski 1996 1	Grallator	Jurassic	Jurassic Ealry	Theropoda	The2	Bin5
gierlinski 1996 2	Kayentapus	Jurassic	Jurassic Ealry	Theropoda	The2	Bin5
gierlinski 2001 1	Megalosauripus	Jurassic	Jurassic Late	Theropoda	The3	Bin5
gierlinski 2001 2	Megalosauripus	Jurassic	Jurassic Early	Theropoda	The2	Bin5
gierlinski 2004 1	Kayentapus	Jurassic	Jurassic Ealry	Theropoda	The3	Bin5
gierlinski 2004 2	Eubrontes	Jurassic	Jurassic Ealry	Theropoda	The3	Bin3
gierlinski 2004 3	NA	Jurassic	Jurassic Ealry	Theropoda	The3	Bin3
gierlinski 2004 4	Anchisauripus	Jurassic	Jurassic Ealry	Theropoda	The1	Bin5
gierlinski 2004 5	Grallator	Jurassic	Jurassic Ealry	Theropoda	The1	Bin6
gierlinski 2004 6	Anomoepus	Jurassic	Jurassic Ealry	Ornithischia	Orn1	Bin3
gierlinski 2008 1	NA	Cretaceous	Cretaceous Late	Ornithischia	Orn3	Bin2
gierlinski 2008 2	Iguanodontipus	Cretaceous	Cretaceous Early	Ornithischia	Orn3	Bin3
gierlinski 2008 3	Caririchnium	Cretaceous	NA	Ornithischia	Orn2	Bin3
gierlinski 2008 4	Amblydactylus	Cretaceous	Cretaceous Early	Ornithischia	Orn3	Bin2
gierlinski 2008b 1	Dinehichnus	Jurassic	Jurassic Late	Ornithischia	Orn2	Bin4
gierlinski 2009 1	Jialingpus	Jurassic	Jurassic Late	Theropoda	The1	Bin5
gierlinski 2009 2	Dinehichnus	Jurassic	Jurassic Late	Ornithischia	Orn2	Bin3
gierlinski 2009 3	Dinehichnus	Jurassic	Jurassic Late	Ornithischia	Orn1	Bin2
gierlinski 2009 4	Dinehichnus	Jurassic	Jurassic Late	Ornithischia	Orn1	Bin3
gierlinski 2009 5	Dinehichnus	Jurassic	Jurassic Late	Ornithischia	Orn1	Bin2
gierlinski 2009 6	NA	Jurassic	Jurassic Late	Ornithischia	Orn2	Bin1
gierlinski 2009b 1	Changpeipus	Jurassic	Jurassic Middle	Theropoda	The3	Bin5
gierlinski 2009b 2	NA	Jurassic	Jurassic Middle	Ornithischia	Orn2	Bin2
gierlinski 2009b 3	Therangospodus	Jurassic	Jurassic Middle	Theropoda	The2	Bin4
gierlinski 2009b 4	Carmelopodus	Jurassic	Jurassic Middle	Theropoda	The1	Bin3
gierlinski 2009b 5	Jialingpus	Jurassic	Jurassic Middle	Theropoda	The1	Bin4
henderson 2017 1	NA	Cretaceous	Cretaceous Early	Ornithischia	Orn3	Bin1
herrero 2016 1	NA	Cretaceous	Cretaceous Late	Ornithischia	Orn2	Bin1
huh 2003 1	NA	Cretaceous	NA	Ornithischia	Orn3	Bin3
huh 2003 2	Caririchnium	Cretaceous	Cretaceous Late	Ornithischia	Orn3	Bin1
ishigaki 1989 1	Eubrontes	Jurassic	Jurassic Early	Theropoda	The3	Bin2
jianjun 2012 1	Shenmuichnus	Jurassic	Jurassic Early	Ornithischia	Orn1	Bin3
jianjun 2012 2	Shenmuichnus	NA	Triassic Late	Ornithischia	Orn3	Bin1
jianjun 2012 3	Anomoepus	Jurassic	NA	Ornithischia	Orn2	Bin5
jianjun 2012 4	Anomoepus	Jurassic	NA	Ornithischia	Orn1	Bin4
kellner 2012 1	NA	Jurassic	Jurassic Early	Theropoda	The3	Bin3
kellner 2012 2	NA	Jurassic	Jurassic Early	Theropoda	The2	Bin4
kim 2016 1	Caririchnium	Cretaceous	Cretaceous Early	Ornithischia	Orn3	Bin1
kim 2017 1	Grallator	Cretaceous	Cretaceous Early	Theropoda	The1	Bin6
kim 2017 2	Asianopodus	Cretaceous	Cretaceous Early	Theropoda	The2	Bin3
kim 2017 3	Corpulentatpus	Cretaceous	Cretaceous Early	Theropoda	The1	Bin2
lallensack 2015 1	NA	Jurassic	Jurassic Late	Theropoda	The3	Bin2
lallensack 2016 1	NA	Cretaceous	Cretaceous Early	Theropoda	The2	Bin4
lallensack 2016 2	NA	Cretaceous	Cretaceous Early	Theropoda	The3	Bin4
lallensack 2016 3	NA	Cretaceous	Cretaceous Early	Ornithischia	Orn3	Bin4
leonardi 1980 1	NA	NA	NA	Theropoda	The2	Bin3
leonardi 1980 2	NA	NA	NA	Theropoda	The2	Bin4
leonardi 1980 3	NA	NA	NA	Theropoda	The3	Bin3
leonardi 1980 4	NA	NA	NA	Theropoda	The2	Bin3
leonardi 1980 5	NA	NA	NA	Theropoda	The2	Bin3
leonardi 1984 1	NA	Cretaceous	Cretaceous Early	Theropoda	The2	Bin3
leonardi 2004 1	NA	Cretaceous	Cretaceous Early	Theropoda	The3	Bin3
li 2006 1	NA	Cretaceous	Cretaceous Early	Ornithischia	Orn2	Bin2
li 2011 1	Corpulentapus	Cretaceous	NA	Theropoda	The1	Bin3
li 2015 1	NA	Cretaceous	Cretaceous Early	Ornithischia	Orn2	Bin2
li 2015 2	NA	Cretaceous	Cretaceous Early	Ornithischia	Orn2	Bin1
li 2015 3	Asianopodus	Cretaceous	Cretaceous Early	Theropoda	The1	Bin3
li 2015 4	NA	Cretaceous	Cretaceous Early	Ornithischia	Orn2	Bin1
lim 2012 1	Caririchnium	Cretaceous	Cretaceous Late	Ornithischia	Orn3	Bin2
lockley 1987 1	NA	Cretaceous	Cretaceous Late	Ornithischia	Orn3	Bin2
lockley 1987 2	Caririchnium	Cretaceous	Cretaceous Late	Ornithischia	Orn3	Bin1
lockley 1994 1	Tyrannosauripus	Cretaceous	Cretaceous Late	Theropoda	The3	Bin3
lockley 1996 1	Grallator	Triassic	Triassic Late	Theropoda	The1	Bin5
lockley 1998 1	NA	NA	NA	Theropoda	The1	Bin6
lockley 1998b 1	Megalosauripus	Jurassic	Jurassic Late	Theropoda	The3	Bin3
lockley 1998b 2	Megalosauripus	Jurassic	Jurassic Late	Theropoda	The3	Bin3
lockley 1998b 3	Megalosauripus	Jurassic	Jurassic Late	Theropoda	The3	Bin4
lockley 1998b 4	Megalosauripus	Jurassic	Jurassic Late	Theropoda	The3	Bin2
lockley 1998c 1	Therangospodus	Jurassic	Jurassic Late	Theropoda	The2	Bin4
lockley 1998c 2	Therangospodus	Jurassic	Jurassic Late	Theropoda	The2	Bin3
lockley 1998c 3	Therangospodus	Jurassic	Jurassic Late	Theropoda	The2	Bin3
lockley 1998c 4	Therangospodus	Jurassic	Jurassic Late	Theropoda	The2	Bin3
lockley 1998c 5	Therangospodus	Jurassic	Jurassic Late	Theropoda	The2	Bin4
lockley 1998d 1	Grallator	NA	NA	Theropoda	The1	Bin4
lockley 2000 1	NA	Cretaceous	NA	Ornithischia	Orn2	Bin2
lockley 2001 1	NA	Cretaceous	Cretaceous Early	Ornithischia	Orn3	Bin2
lockley 2001 2	NA	Cretaceous	Cretaceous Early	Ornithischia	Orn3	Bin2
lockley 2001 3	NA	Cretaceous	Cretaceous Early	Ornithischia	Orn3	Bin3
lockley 2002b 1	NA	Cretaceous	Cretaceous Late	NA	NA	Bin3
lockley 2003 1	Hadrosauropodus	Cretaceous	Cretaceous Late	Ornithischia	Orn3	Bin3
lockley 2004 1	Iguanodontipus	Cretaceous	Cretaceous Early	Ornithischia	Orn3	Bin3
lockley 2006 2	Grallator	Jurassic	Jurassic Early	Theropoda	The2	Bin5
lockley 2006b 1	Siamopodus	Cretaceous	Cretaceous Early	Theropoda	The3	Bin3
lockley 2006b 2	NA	Cretaceous	Cretaceous Early	Theropoda	The3	Bin3
lockley 2006c 1	Kayentapus	Jurassic	Jurassic Early	Theropoda	The3	Bin3
lockley 2006c 2	Eubrontes	Jurassic	Jurassic Early	Theropoda	The3	Bin5
lockley 2007 1	Grallator	Jurassic	Jurassic Early	Theropoda	The1	Bin6
lockley 2007 2	Grallator	Jurassic	Jurassic Early	Theropoda	The1	Bin6
lockley 2008 1	NA	Jurassic	Jurassic Late	Theropoda	The1	Bin5
lockley 2008 2	NA	Jurassic	Jurassic Late	Theropoda	The1	Bin5
lockley 2008 3	Hispanosauropus	Jurassic	Jurassic Late	Theropoda	The3	Bin4
lockley 2008 4	Hispanosauropus	Jurassic	Jurassic Late	Theropoda	The3	Bin5
lockley 2008b 1	Minisauripus	Cretaceous	Cretaceous Late	Theropoda	The1	Bin2
lockley 2008b 2	Minisauripus	Cretaceous	Cretaceous Early	Theropoda	The1	Bin2
lockley 2008b 3	Minisauripus	Cretaceous	Cretaceous Early	Theropoda	The1	Bin2
lockley 2008b 4	Minisauripus	Cretaceous	Cretaceous Early	Theropoda	The1	Bin3
lockley 2009 1	NA	NA	NA	Ornithischia	Orn2	Bin5
lockley 2009 2	Neoanomoepus	Cretaceous	Cretaceous Early	Ornithischia	Orn1	Bin3
lockley 2009 3	Neoanomoepus	Cretaceous	Cretaceous Early	Ornithischia	Orn1	Bin4
lockley 2009 4	Dinehichnus	Jurassic	Jurassic Early	Ornithischia	Orn2	Bin4
lockley 2009 5	Dinehichnus	Jurassic	Jurassic Early	Ornithischia	Orn1	Bin4
lockley 2011 1	Ornithomimipus	Cretaceous	Cretaceous Late	Theropoda	The3	Bin4
lockley 2011 2	Ornithomimipus	Cretaceous	Cretaceous Late	Theropoda	The2	Bin4
lockley 2011 3	Ornithomimipus	Cretaceous	Cretaceous Late	Theropoda	The2	Bin4
lockley 2011 4	Ornithomimipus	Cretaceous	Cretaceous Late	Theropoda	The2	Bin3
lockley 2012 1	Ornithopodichnus	Cretaceous	Cretaceous Late	Ornithischia	Orn1	Bin1
lockley 2013 1	Changpeipus	Jurassic	Jurassic Early	Theropoda	The3	Bin2
lockley 2013 2	Weiyuanpus	Jurassic	Jurassic Early	Theropoda	The3	Bin3
lockley 2013 3	Jinlijingpus	Jurassic	Jurassic Early	Theropoda	The2	Bin2
lockley 2013 4	Yangtzepus	Jurassic	Jurassic Early	Theropoda	The2	Bin2
lockley 2013 6	Chapus	Cretaceous	Cretaceous Early	Theropoda	The2	Bin3
lockley 2014 1	Irenesauripus	Cretaceous	Cretaceous Early	Theropoda	The3	Bin3
lockley 2014b 1	Irenesauripus	Cretaceous	NA	Theropoda	The2	Bin2
lockley 2014b 2	Irenesauripus	Cretaceous	NA	Theropoda	The2	Bin4
lockley 2014b 3	Irenesauripus	Cretaceous	NA	Theropoda	The3	Bin2
lockley 2014b 4	Caririchnium	Cretaceous	NA	Ornithischia	Orn3	Bin3
lockley 2014c 1	Eubrontes	Jurassic	Jurassic Early	Theropoda	The3	Bin3
lockley 2014d 1	NA	Cretaceous	Cretaceous Early	Ornithischia	Orn3	Bin3
lockley 2014e 1	NA	Cretaceous	NA	Ornithischia	Orn2	Bin4
lockley 2014f 1	NA	Cretaceous	NA	Ornithischia	Orn2	Bin3
lockley 2014g 1	NA	Cretaceous	NA	Ornithischia	Orn3	Bin2
lockley 2014g 2	NA	Cretaceous	NA	Ornithischia	Orn3	Bin3
lockley 2014h 1	NA	Cretaceous	Cretaceous Late	Theropoda	The3	Bin5
marty 2017 1	Jurabrontes	Jurassic	Jurassic Late	Theropoda	The3	Bin2
marty 2017 2	Jurabrontes	Jurassic	Jurassic Late	Theropoda	The3	Bin3
masrour 2017 1	NA	Cretaceous	Cretaceous Late	Theropoda	The1	Bin4
masrour 2017 2	NA	Cretaceous	Cretaceous Late	Theropoda	The2	Bin3
mateus 2003 1	NA	Cretaceous	Cretaceous Early	Theropoda	The3	Bin3
mateus 2003 2	NA	Cretaceous	Cretaceous Early	Ornithischia	Orn3	Bin3
matsukawa 1997 1	Toyamasauripus	Cretaceous	Cretaceous Early	Theropoda	The1	Bin5
matsukawa 1997 2	Toyamasauripus	Cretaceous	Cretaceous Early	Theropoda	The1	Bin4
matsukawa 1997 3	Toyamasauripus	Cretaceous	Cretaceous Early	Theropoda	The1	Bin5
matsukawa 2006 1	NA	NA	NA	Ornithischia	Orn2	Bin2
matsukawa 2006 2	NA	Cretaceous	Cretaceous Late	Ornithischia	Orn1	Bin3
matsukawa 2006 3	NA	Cretaceous	Cretaceous Late	Theropoda	The1	Bin3
matsukawa 2006 4	NA	Cretaceous	Cretaceous Late	Theropoda	The2	Bin6
matsukawa 2006 5	NA	Cretaceous	Cretaceous Early	Theropoda	The2	Bin4
matsukawa 2006 6	NA	Cretaceous	Cretaceous Early	Theropoda	The3	Bin3
mccrea 2014 1	Bellatoripes	Cretaceous	Cretaceous Late	Theropoda	The3	Bin2
mccrea 2014b 1	NA	Cretaceous	Cretaceous Late	Theropoda	The2	Bin4
meyer 2003 1	Iguanodontipus	Cretaceous	Cretaceous Early	Ornithischia	Orn2	Bin2
milan 2015 1	NA	Jurassic	Jurassic Early	Theropoda	The1	Bin3
milner 2006 1	NA	Cretaceous	Cretaceous Late	Ornithischia	Orn2	Bin3
milner 2006 2	NA	Cretaceous	Cretaceous Late	Ornithischia	Orn3	Bin2
milner 2006b 3	Eubrontes	Jurassic	Jurassic Early	Theropoda	The3	Bin3
niedzwiedzki 2004 1	Anchisauripus	Jurassic	Jurassic Early	Theropoda	The1	Bin5
niedzwiedzki 2004 2	Kayentapus	Jurassic	Jurassic Ealry	Theropoda	The1	Bin3
olsen 1980 1	Grallator	Triassic	Triassic Late	Theropoda	The1	Bin5
olsen 1980 2	Grallator	Jurassic	Jurassic Early	Theropoda	The1	Bin6
olsen 1980 3	Grallator	Jurassic	Jurassic Early	Theropoda	The1	Bin4
olsen 1980 4	Grallator	Jurassic	Jurassic Early	Theropoda	The2	Bin3
olsen 1980 5	Anomoepus	Jurassic	Jurassic Early	Ornithischia	Orn1	Bin3
olsen 1984 3	Grallator	Triassic	Triassic Late	Theropoda	The2	Bin3
olsen 1984 4	Grallator	Triassic	Triassic Late	Theropoda	The3	Bin4
olsen 1984 8	Anchisauripus	Jurassic	Jurassic Early	Theropoda	The2	Bin4
olsen 1998 1	Eubrontes	Jurassic	Jurassic Early	Theropoda	The3	Bin3
olsen 2003 1	Anomoepus	Jurassic	Jurassic Early	Ornithischia	Orn1	Bin3
olsen 2003 2	Anomoepus	Jurassic	Jurassic Early	Ornithischia	Orn1	Bin4
olsen 2003 3	Anomoepus	Jurassic	Jurassic Early	Ornithischia	Orn1	Bin3
olsen 2003 4	Apatichnus	Jurassic	Jurassic Early	Ornithischia	Orn1	Bin3
olsen 2003 5	Anomoepus	Jurassic	Jurassic Early	Ornithischia	Orn1	Bin3
pascual-arribas 2009 1	Iguanodontipus	Cretaceous	Cretaceous Early	Ornithischia	Orn3	Bin2
pascual-arribas 2009 2	Iguanodontipus	Cretaceous	Cretaceous Early	Ornithischia	Orn3	Bin2
pascual-arribas 2009 3	Iguanodontipus	Cretaceous	Cretaceous Early	Ornithischia	Orn3	Bin2
pittman 1989 1	NA	Cretaceous	Cretaceous Early	Theropoda	The3	Bin3
pittman 1989 2	NA	Cretaceous	Cretaceous Early	Theropoda	The3	Bin2
pittman 1989 3	NA	Cretaceous	Cretaceous Early	Theropoda	The3	Bin3
raath 1972 1	NA	NA	NA	Theropoda	The1	Bin4
rainforth 1996 2	Eubrontes	NA	NA	Theropoda	The2	Bin2
razzolini 2017 1	Megalosauripus	Jurassic	Jurassic Late	Theropoda	The3	Bin4
razzolini 2017 2	Megalosauripus	Jurassic	Jurassic Late	Theropoda	The3	Bin4
razzolini 2017 3	Megalosauripus	Jurassic	Jurassic Late	Theropoda	The3	Bin5
razzolini 2017 4	Megalosauripus	Jurassic	Jurassic Late	Theropoda	The3	Bin3
razzolini 2017 5	Megalosauripus	Jurassic	Jurassic Late	Theropoda	The2	Bin3
razzolini 2017 6	Megalosauripus	Jurassic	Jurassic Late	Theropoda	The3	Bin4
rodriguez de la rosa 2012 1	NA	Cretaceous	Cretaceous Early	Ornithischia	Orn2	Bin3
salisbury 2017 1	Megalosauropus	Cretaceous	Cretaceous Early	Theropoda	The2	Bin4
salisbury 2017 2	Yangtzepus	Cretaceous	Cretaceous Early	Theropoda	The2	Bin4
salisbury 2017 3	Wintonopus	Cretaceous	Cretaceous Early	Ornithischia	Orn1	Bin3
salisbury 2017 4	Wintonopus	Cretaceous	Cretaceous Early	Ornithischia	Orn2	Bin3
salisbury 2017 5	Walmadanyichnus	Cretaceous	Cretaceous Early	Ornithischia	Orn3	Bin2
salisbury 2017 6	Walmadanyichnus	Cretaceous	Cretaceous Early	Ornithischia	Orn3	Bin2
santos 2013 1	NA	Cretaceous	Cretaceous Early	Ornithischia	Orn3	Bin2
shounan 1989 1	Changpeipus	Jurassic	NA	Theropoda	The2	Bin3
shounan 1989 2	Youngichnus	Jurassic	Jurassic Early	Theropoda	The2	Bin4
thulborn1994 1	Anomoepus	Jurassic	Jurassic Early	Ornithischia	Orn1	Bin4
wagensommer 2012 1	Kayentapus	Jurassic	Jurassic Middle	Theropoda	The3	Bin5
wagensommer 2012 2	Kayentapus	Jurassic	Jurassic Middle	Theropoda	The3	Bin5
wagensommer 2016 1	Kayentapus	Jurassic	Jurassic Early	Theropoda	The2	Bin4
wagensommer 2016 2	Eubrontes	Jurassic	Jurassic Early	Theropoda	The2	Bin2
wang 2016 1	Pengxianpus	Jurassic	Jurassic Early	Theropoda	The2	Bin4
weems 2006 4	Kayentapus	Triassic	Triassic Late	Theropoda	The2	Bin4
weems 2006 5	Eubrontes	Triassic	Triassic Late	Theropoda	The3	Bin3
xing 2011 1	NA	Cretaceous	Cretaceous Early	Theropoda	The1	Bin4
xing 2011 2	NA	Cretaceous	Cretaceous Early	Theropoda	The1	Bin6
xing 2011 3	NA	Cretaceous	Cretaceous Early	Theropoda	The1	Bin5
xing 2011 4	Kayentapus	Cretaceous	Cretaceous Early	Theropoda	The1	Bin4
xing 2011 5	Asianopodus	Cretaceous	Cretaceous Early	Theropoda	The2	Bin4
xing 2013 1	Chongqingpus	Jurassic	Jurassic Late	Theropoda	The2	Bin4
xing 2013 2	Chongqingpus	Jurassic	Jurassic Late	Theropoda	The2	Bin4
xing 2013 3	NA	Jurassic	Jurassic Late	Theropoda	The2	Bin4
xing 2013b 1	Pengxianpus	Triassic	Triassic Late	Theropoda	The3	Bin3
xing 2013c 1	NA	NA	NA	Theropoda	The1	Bin4
xing 2013c 2	NA	NA	NA	Ornithischia	Orn1	Bin3
xing 2014 1	Eubrontes	Jurassic	Jurassic Early	Theropoda	The3	Bin3
xing 2014b 1	Caririchnium	Cretaceous	Cretaceous Early	Ornithischia	Orn2	Bin1
xing 2014b 2	Caririchnium	Cretaceous	Cretaceous Early	Ornithischia	Orn2	Bin1
xing 2014b 3	NA	Cretaceous	Cretaceous Early	Theropoda	The2	Bin3
xing 2014c 1	Changpeipus	Jurassic	Jurassic Middle	Theropoda	The3	Bin3
xing 2014c 2	Changpeipus	Jurassic	Jurassic Early	Theropoda	The2	Bin3
xing 2014d 1	Jialingpus	Cretaceous	Cretaceous Early	Theropoda	The1	Bin4
xing 2014d 2	Jialingpus	Cretaceous	Cretaceous Early	Theropoda	The1	Bin3
xing 2014d 3	Jialingpus	Cretaceous	Cretaceous Early	Theropoda	The1	Bin5
xing 2014d 4	Jialingpus	Cretaceous	Cretaceous Early	Theropoda	The1	Bin5
xing 2014d 5	Jialingpus	Jurassic	Jurassic Late	Theropoda	The1	Bin5
xing 2014d 6	Jialingpus	Jurassic	Jurassic Late	Theropoda	The1	Bin5
xing 2014d 7	Jialingpus	Jurassic	Jurassic Late	Theropoda	The1	Bin4
xing 2014e 1	NA	Jurassic	Jurassic Early	Theropoda	The1	Bin4
xing 2014f 1	Paracorpulentapus	Cretaceous	Cretaceous Late	Theropoda	The2	Bin3
xing 2014f 2	NA	Cretaceous	Cretaceous Late	Theropoda	The1	Bin5
xing 2014g 1	NA	Cretaceous	Cretaceous Early	Theropoda	The1	Bin2
xing 2014h 1	NA	Jurassic	Jurassic Early	Theropoda	The1	Bin3
xing 2014i 1	Ornithopodichnus	Cretaceous	Cretaceous Early	Ornithischia	Orn1	Bin1
xing 2015 1	NA	Cretaceous	Cretaceous Early	Theropoda	The2	Bin2
xing 2015b 1	Caririchnium	Cretaceous	Cretaceous Early	Ornithischia	Orn3	Bin1
xing 2015b 2	Caririchnium	Cretaceous	Cretaceous Early	Ornithischia	Orn2	Bin2
xing 2015b 3	Caririchnium	Cretaceous	Cretaceous Early	Ornithischia	Orn3	Bin2
xing 2015b 4	Caririchnium	Cretaceous	Cretaceous Early	Ornithischia	Orn3	Bin1
xing 2015c 1	Caririchnium	Cretaceous	Cretaceous Early	Ornithischia	Orn2	Bin2
xing 2015d 1	NA	Jurassic	Jurassic Middle	Theropoda	The3	Bin3
xing 2015d 2	Anomoepus	Jurassic	Jurassic Middle	Ornithischia	Orn1	Bin3
xing 2016 1	Caririchnium	Cretaceous	Cretaceous Early	Ornithischia	Orn2	Bin1
xing 2016b 1	Shenmuichnus	Jurassic	Jurassic Early	Ornithischia	Orn2	Bin2
xing 2016b 2	Shenmuichnus	Jurassic	Jurassic Early	Ornithischia	Orn2	Bin2
xing 2016b 3	Changpeipus	Jurassic	Jurassic Early	Theropoda	The3	Bin3
xing 2016c 1	Anomoepus	Jurassic	Jurassic Early	Ornithischia	Orn1	Bin2
xing 2016d 1	Anomoepus	Jurassic	Jurassic Early	Ornithischia	Orn1	Bin4
xing 2016d 2	Anomoepus	Jurassic	Jurassic Early	Ornithischia	Orn1	Bin5
xing 2016e 1	Anomoepus	Jurassic	Jurassic Middle	Ornithischia	Orn1	Bin4
xing 2016f 1	Anomoepus	Jurassic	Jurassic Early	Ornithischia	Orn1	Bin4
xing 2016f 2	Anomoepus	Jurassic	Jurassic Early	Ornithischia	Orn1	Bin4
xing 2016g 1	Minisauripus	Cretaceous	Cretaceous Early	Theropoda	The1	Bin4
xing 2016g 2	Minisauripus	Cretaceous	Cretaceous Early	Theropoda	The1	Bin3
xing 2016g 3	NA	Cretaceous	Cretaceous Early	Theropoda	The1	Bin3
xing 2017 1	NA	Cretaceous	Cretaceous Late	Ornithischia	Orn3	Bin2
xing 2017 2	NA	Cretaceous	Cretaceous Late	Ornithischia	Orn2	Bin1
zhen 1986 1	Schizograllator	Jurassic	Jurassic Early	Theropoda	The2	Bin3
